# The immune vulnerability landscape of the 2019 Novel Coronavirus, SARS-CoV-2

**DOI:** 10.1101/2020.02.08.939553

**Authors:** James Zhu, Jiwoong Kim, Xue Xiao, Yunguan Wang, Danni Luo, Shuang Jiang, Ran Chen, Lin Xu, He Zhang, Lenny Moise, Andres H. Gutierrez, Anne S. De Groot, Guanghua Xiao, John W. Schoggins, Xiaowei Zhan, Tao Wang, Yang Xie

**Author notes:** Co-first authors (James Zhu, Jiwoong Kim, Xue Xiao, Yunguan Wang). Corresponding authors: (1) Tao Wang, Ph.D., Quantitative Biomedical Research Center, Department of Population and Data Sciences, UT Southwestern Medical Center, Dallas, TX, 75390, USA; (2) Yang Xie, Ph.D., Quantitative Biomedical Research Center, Department of Population and Data Sciences, UT Southwestern Medical Center, Dallas, TX, 75390, USA.

## Abstract

The outbreak of the 2019 Novel Coronavirus (SARS-CoV-2) rapidly spread from Wuhan, China to more than 150 countries, areas, or territories, causing staggering numbers of infections and deaths. In this study, bioinformatics analyses were performed on 5,568 complete genomes of SARS-CoV-2 virus to predict the T cell and B cell immunogenic epitopes of all viral proteins, which formed a systematic immune vulnerability landscape of SARS-CoV-2. The immune vulnerability and genetic variation profiles of SARS-CoV were compared with those of SARS-CoV and MERS-CoV. In addition, a web portal was developed to broadly share the data and results as a resource for the research community. Using this resource, we showed that genetic variations in SARS-CoV-2 are associated with loss of B cell immunogenicity, an increase in CD4^+^ T cell immunogenicity, and a minimum loss in CD8^+^ T cell immunogenicity, indicating the existence of a curious correlation between SARS-CoV-2 genetic evolutions and the immunity pressure from the host. Overall, we present an immunological resource for SARS-CoV-2 that could promote both therapeutic/vaccine development and mechanistic research.
