## Supplementary material for "The immune vulnerability landscape of the 2019 Novel Coronavirus, SARS-CoV-2": Sup. Table 2

### Sheet: Sheet1
	Genomic Position (60nt bin)	Predicted Score	#Peptide Epitope
	21480	0.891367	20
	14280	0.886383	20
	29820	0.855333	18
	27540	0.8502	20
	23940	0.836867	19
	1620	0.8362	19
	22620	0.829783	19
	17880	0.825867	18
	9720	0.820867	20
	27240	0.81645	17
	2160	0.78115	17
	12780	0.7743	19
	300	0.77065	17
	4260	0.76385	17
	16260	0.755933	16
	26220	0.754933	13
	24480	0.75295	17
	4740	0.748333	17
	5520	0.72165	19
	4920	0.715317	16
	25080	0.714567	15
	8640	0.71415	17
	11580	0.71335	17
	24600	0.71195	15
	18660	0.710317	16
	27600	0.708717	15
	28200	0.706933	15
	24420	0.7065	14
	29280	0.706167	14
	1020	0.704417	14
	22380	0.701883	16
	17940	0.700983	15
	5940	0.698	15
	6360	0.6973	15
	27480	0.6935	15
	25140	0.688933	15
	420	0.686483	14
	7620	0.68645	13
	17580	0.6862	14
	15780	0.686	16
	7080	0.68565	14
	25740	0.685467	14
	9540	0.681833	14
	22980	0.681383	14
	4080	0.680967	14
	780	0.680233	12
	19380	0.676017	15
	8820	0.674283	13
	27900	0.67275	15
	10560	0.670283	12
	10680	0.668283	14
	13560	0.668217	14
	2340	0.667117	11
	10200	0.666417	11
	24180	0.665017	15
	2880	0.657717	14
	16680	0.6556	12
	22260	0.6516	12
	4860	0.6479	14
	9180	0.64735	13
	18900	0.647067	12
	19020	0.646967	13
	18420	0.64215	15
	24000	0.641117	12
	28320	0.63945	12
	9420	0.637233	13
	20220	0.633067	12
	26100	0.630767	13
	15840	0.629867	12
	7680	0.6294	13
	22140	0.628933	12
	5640	0.627433	10
	20400	0.624933	11
	25320	0.622933	12
	24780	0.621917	10
	8760	0.621483	12
	25620	0.620517	11
	11280	0.6185	14
	7740	0.6174	10
	660	0.617367	14
	17220	0.616	11
	14340	0.615167	11
	22560	0.61425	11
	12600	0.613717	13
	26460	0.613533	12
	26820	0.6072	9
	14520	0.605433	13
	16920	0.604767	13
	29100	0.602867	11
	14700	0.6013	12
	10500	0.600967	11
