## Supplementary material for "The immune vulnerability landscape of the 2019 Novel Coronavirus, SARS-CoV-2": Sup. Table 1

### Sheet: Sheet1
	Genomic Position (60nt bin)	MHC I binder intensity	Validation (IEDB IDs)		Genomic Position (60nt bin)	MHC II binder intensity	Validation (IEDB IDs)
	5161	>15			27661	7.16427
	14821	>15	34288		23101	7.07438
	20221	>15			22321	6.26612
	25081	>15			15721	5.9886	67621
	11581	14.3549			9841	5.7578
	14941	14.2457	27089		16141	5.27285
	9961	13.1501			28081	4.99103
	4081	12.6829			2581	4.49281
	6841	12.4878			11521	4.34685
	8461	12.3389			26401	4.06111
	16441	12.0677			13321	3.93235
	8401	11.8358			16081	3.6653
	18601	11.81	28050, 38838		18601	3.52009
	27481	11.7586			23761	3.46047
	27661	11.687	44913, 35671, 52851		18541	3.44889
	24541	11.5118	26198		26581	3.17585
	9001	11.4926	42602		10081	3.09736
	9541	11.4161	17675, 68560, 76156		14521	2.97832
	20581	11.0669			25081	2.95403
	17221	10.9759	31833, 63505		28141	2.85386
	1381	10.9485			12721	2.83966
	3181	10.8353			21181	2.79929
	24481	10.5957			9301	2.59223
	3241	10.4768	867769		4921	2.37675
	11881	10.0741			16741	2.31845	20160, 35230, 63847
	17821	9.92358	38530, 38531		5221	2.1439
	6961	9.90058			11581	2.12446
	25561	9.88873	54725, 36724, 22144		22561	2.05214	38990, 63951
	15421	9.79156	56598, 55444		18841	1.93908
	2641	9.49961			9001	1.75948
	20281	9.30588			11461	1.70847	36836
	7621	9.30493			1981	1.64324
	9841	9.26253			16441	1.61559
	5281	9.19048			27481	1.61241
	27901	9.14089			21541	1.55186
	27241	9.10712			10261	1.51056
	11701	9.0916			12541	1.48813
	5941	9.02065			16981	1.42347
	23221	9.00574			11701	1.42179
	14521	8.93677	68304		10741	1.41226
	11461	8.79165	43119		7741	1.38834
	15361	8.78953			15541	1.28892
	5401	8.73533			27781	1.27453	16974
	13921	8.70611			5941	1.26705
	25021	8.66697	37289, 57792		19861	1.22482
	16381	8.66496			14341	1.20949
	5821	8.64287	56871, 2782		18901	1.13306
	12841	8.56268	311, 57419		22741	1.10036
	4321	8.54377	37766		16021	1.08671
	29041	8.51849			15421	1.06933	4092
